# Cerebrospinal fluid proteome maps detect pathogen-specific host response patterns in meningitis

**DOI:** 10.1101/2020.09.18.301630

**Authors:** Anahita Bakochi, Tirthankar Mohanty, Paul Theodor Pyl, Lars Malmström, Adam Linder, Johan Malmström

**Affiliations:** Department of Clinical Sciences, Lund, Division of Infection Medicine, Lund University, SE-22184 Lund, Sweden; Division of Surgery, Oncology, and Pathology, Department of Clinical Sciences. Biomedical Center – Lund University, Solvegatan 19, 223 62, Lund, Sweden

## Abstract

Meningitis is a potentially life-threatening infection characterized by the inflammation of the leptomeningeal membranes. Many different viral and bacterial pathogens can cause meningitis, with differences in mortality rates, risk of developing neurological sequelae and treatment options. Here we constructed a compendium of digital cerebrospinal fluid (CSF) proteome maps to define pathogen-specific host response patterns in meningitis. The results revealed a drastic and pathogen-type specific influx of tissue-, cell- and plasma proteins in the CSF, where in particular a large increase of neutrophil derived proteins in the CSF correlated with acute bacterial meningitis. Additionally, both acute bacterial and viral meningitis result in marked reduction of brain-enriched proteins. Generation of a multi-protein LASSO regression model resulted in an 18-protein panel of cell and tissue associated proteins capable of classifying acute bacterial meningitis and viral meningitis. The same protein panel also enabled classification of tick-borne encephalitis, a subgroup of viral meningitis, with high sensitivity and specificity. The work provides insights into pathogen specific host response patterns in CSF from different disease etiologies to support future classification of pathogen-type based on host response patterns in meningitis.
