## Supplementary_table1 for "Cerebrospinal fluid proteome maps detect pathogen-specific host response patterns in meningitis"

### Sheet: Suppl table 1.
	Supplementary table 1.
	Tissue assignments (based on Malmström, et al. submitted work)for proteins in figures 3F-I, 4C, 5C, 5F and supplementary figures 2A-B matched against other published references.
	Uniprot	GO_term	Protein	Cell/Tissue	Reference	Comment
	Q9P0K1	ADA22_HUMAN	Disintegrin and metalloproteinase domain-containing protein 22 (ADAM 22)	Brain	Uhlén, et al. Science, 2015	Tissue enhanced (HPA dataset RNA expression)
	P48058	GRIA4_HUMAN	Glutamate receptor 4 (GluR-4)	Brain	Uhlén, et al. Science, 2015	Tissue enhanced (HPA dataset RNA expression)
	O94910	LPHN1_HUMAN	Adhesion G protein-coupled receptor L1	Brain	Uhlén, et al. Science, 2015	Tissue enhanced (HPA dataset RNA expression)
	Q9NT99	LRC4B_HUMAN	Leucine-rich repeat-containing protein 4B	Brain	Uhlén, et al. Science, 2015	Tissue enhanced (HPA dataset RNA expression)
	Q99574	NEUS_HUMAN	Neuroserpin (Peptidase inhibitor 12)	Brain	Uhlén, et al. Science, 2015	Tissue enhanced (HPA dataset RNA expression)
	Q9Y4C0	NRX3A_HUMAN	Neurexin-3	Brain	Uhlén, et al. Science, 2015	Tissue enhanced (HPA dataset RNA expression)
	P23515	OMGP_HUMAN	Oligodendrocyte-myelin glycoprotein	Brain	Uhlén, et al. Science, 2015	Tissue enhanced (HPA dataset RNA expression)
	P23468	PTPRD_HUMAN	Receptor-type tyrosine-protein phosphatase delta	Brain
	Q16849	PTPRN_HUMAN	Receptor-type tyrosine-protein phosphatase-like N	Brain	Uhlén, et al. Science, 2015	Tissue enhanced (HPA dataset RNA expression)
	Q86UN3	R4RL2_HUMAN	Reticulon-4 receptor-like 2	Brain	Uhlén, et al. Science, 2015	Tissue enhanced (HPA dataset RNA expression)
	Q53EL9	SEZ6_HUMAN	Seizure protein 6 homolog	Brain	Uhlén, et al. Science, 2015	Tissue enhanced (HPA dataset RNA expression)
	Q96PX8	SLIK1_HUMAN	SLIT and NTRK-like protein 1	Brain	Uhlén, et al. Science, 2015	Tissue enhanced (HPA dataset RNA expression)
	P78509	RELN_HUMAN	Reelin	Liver	Uhlén, et al. Science, 2015	Tissue enhanced (HPA dataset RNA expression)
	P49641	MA2A2_HUMAN	Alpha-mannosidase 2x	Lymphocytes
	P07339	CATD_HUMAN	Cathepsin D	Macrophages
	P52209	6PGD_HUMAN	6-phosphogluconate dehydrogenase, decarboxylating	Neutrophil	Malmström, et al. Thromb Haemost, 2014
	P36222	CH3L1_HUMAN	Chitinase-3-like protein 1	Neutrophil	Malmström, et al. Thromb Haemost, 2014
	P61626	LYSC_HUMAN	Lysozyme C	Neutrophil	Malmström, et al. Thromb Haemost, 2014
	P05109	S10A8_HUMAN	Protein S100-A8	Neutrophil	Malmström, et al. Thromb Haemost, 2014
	P0DJI9	SAA2_HUMAN	Serum amyloid A-2 protein (SAA2)	Neutrophil
	P37837	TALDO_HUMAN	Transaldolase	Neutrophil	Malmström, et al. Thromb Haemost, 2014
	P29401	TKT_HUMAN	Transketolase	Neutrophil	Malmström, et al. Thromb Haemost, 2014
	P14780	MMP9_HUMAN	Matrix metalloproteinase-9 (MMP-9)	Neutrophils	Malmström, et al. Thromb Haemost, 2014
	P26038	MOES_HUMAN	Moesin	Neutrophils	Malmström, et al. Thromb Haemost, 2014
	P07737	PROF1_HUMAN	Profilin-1 (Epididymis tissue protein Li 184a)	Neutrophils	Malmström, et al. Thromb Haemost, 2014
	P27918	PROP_HUMAN	Properdin (Complement factor P)	Neutrophils	Malmström, et al. Thromb Haemost, 2014
	P06702	S10A9_HUMAN	Protein S100-A9	Neutrophils	Malmström, et al. Thromb Haemost, 2014
	Q15782	CH3L2_HUMAN	Chitinase-3-like protein 2	Others
	Q6UX73	CP089_HUMAN	UPF0764 protein C16orf89	Others
	O94769	ECM2_HUMAN	Extracellular matrix protein 2	Others
	Q9Y6R7	FCGBP_HUMAN	IgGFc-binding protein	Others
	P09211	GSTP1_HUMAN	Glutathione S-transferase P	Others
	P55083	MFAP4_HUMAN	Microfibril-associated glycoprotein 4	Others
	P02766	TTHY_HUMAN	Transthyretin (ATTR) (Prealbumin)	Others
	P01008	ANT3_HUMAN	Antithrombin-III	Plasma	Farrah, et al. Mol Cell Proteomics, 2011
	P04114	APOB_HUMAN	Apolipoprotein B-100 (Apo B-100)	Plasma	Farrah, et al. Mol Cell Proteomics, 2011
	P02649	APOE_HUMAN	Apolipoprotein E (Apo-E)	Plasma	Farrah, et al. Mol Cell Proteomics, 2011
	Q13790	APOF_HUMAN	Apolipoprotein F (Apo-F)	Plasma	Farrah, et al. Mol Cell Proteomics, 2011
	P15169	CBPN_HUMAN	Carboxypeptidase N catalytic chain	Plasma	Farrah, et al. Mol Cell Proteomics, 2011
	O43866	CD5L_HUMAN	CD5 antigen-like	Plasma	Farrah, et al. Mol Cell Proteomics, 2011
	P08603	CFAH_HUMAN	Complement factor H (H factor 1)	Plasma	Farrah, et al. Mol Cell Proteomics, 2011
	P06276	CHLE_HUMAN	Cholinesterase	Plasma	Farrah, et al. Mol Cell Proteomics, 2011
	P10909	CLUS_HUMAN	Clusterin	Plasma	Farrah, et al. Mol Cell Proteomics, 2011
	P22792	CPN2_HUMAN	Carboxypeptidase N subunit 2	Plasma	Farrah, et al. Mol Cell Proteomics, 2011
	Q13822	ENPP2_HUMAN	Ectonucleotide pyrophosphatase/phosphodiesterase family member 2	Plasma	Farrah, et al. Mol Cell Proteomics, 2011
	Q9UBQ6	EXTL2_HUMAN	Exostosin-like 2	Plasma	Farrah, et al. Mol Cell Proteomics, 2011
	P05160	F13B_HUMAN	Coagulation factor XIII B chain	Plasma	Farrah, et al. Mol Cell Proteomics, 2011
	P05546	HEP2_HUMAN	Heparin cofactor 2	Plasma	Farrah, et al. Mol Cell Proteomics, 2011
	P19823	ITIH2_HUMAN	Inter-alpha-trypsin inhibitor heavy chain H2	Plasma	Farrah, et al. Mol Cell Proteomics, 2011
	P07225	PROS_HUMAN	Vitamin K-dependent protein S	Plasma	Farrah, et al. Mol Cell Proteomics, 2011
	P00488	F13A_HUMAN	Coagulation factor XIII A chain	Platelets
	P01009	A1AT_HUMAN	Alpha-1-antitrypsin (Alpha-1 protease inhibitor)	Not classified
	P02750	A2GL_HUMAN	Leucine-rich alpha-2-glycoprotein (LRG)	Not classified
	Q562R1	ACTBL_HUMAN	Beta-actin-like protein 2 (Kappa-actin)	Not classified
	P35318	ADML_HUMAN	ADM	Not classified
	P23582	ANFC_HUMAN	C-type natriuretic peptide	Not classified
	P04003	C4BPA_HUMAN	C4b-binding protein alpha chain (C4bp)	Not classified
	P53634	CATC_HUMAN	Dipeptidyl peptidase 1	Not classified
	P08571	CD14_HUMAN	Monocyte differentiation antigen CD14	Not classified
	P02461	CO3A1_HUMAN	Collagen alpha-1(III) chain	Not classified
	Q14019	COTL1_HUMAN	Coactosin-like protein	Not classified
	P02741	CRP_HUMAN	C-reactive protein	Not classified
	O60888	CUTA_HUMAN	Protein CutA	Not classified
	P02778	CXL10_HUMAN	C-X-C motif chemokine 10	Not classified
	Q9UBP4	DKK3_HUMAN	Dickkopf-related protein 3	Not classified
	Q9UHL4	DPP2_HUMAN	Dipeptidyl peptidase 2	Not classified
	P06733	ENOA_HUMAN	Alpha-enolase	Not classified
	Q9NYQ8	FAT2_HUMAN	Protocadherin Fat 2	Not classified
	P02671	FIBA_HUMAN	Fibrinogen alpha chain	Not classified
	P02675	FIBB_HUMAN	Fibrinogen beta chain	Not classified
	P02679	FIBG_HUMAN	Fibrinogen gamma chain	Not classified
	Q6MZW2	FSTL4_HUMAN	Follistatin-related protein 4 (Follistatin-like protein 4)	Not classified
	P06396	GELS_HUMAN	Gelsolin	Not classified
	P78417	GSTO1_HUMAN	Glutathione S-transferase omega-1	Not classified
	P00738	HPT_HUMAN	Haptoglobin (Zonulin)	Not classified
	P22304	IDS_HUMAN	Iduronate 2-sulfatase	Not classified
	P01834	IGKC_HUMAN	Ig kappa chain C region	Not classified
	Q86UX2	ITIH5_HUMAN	Inter-alpha-trypsin inhibitor heavy chain H5	Not classified
	P32004	L1CAM_HUMAN	Neural cell adhesion molecule L1 (N-CAM-L1)	Not classified
	P04220	MUCB_HUMAN	Ig mu heavy chain disease protein	Not classified
	P35579	MYH9_HUMAN	Myosin-9	Not classified
	P01303	NPY_HUMAN	Pro-neuropeptide Y	Not classified
	P00558	PGK1_HUMAN	Phosphoglycerate kinase 1	Not classified
	Q8IV08	PLD3_HUMAN	Phospholipase D3	Not classified
	P13796	PLSL_HUMAN	Plastin-2 (L-plastin)	Not classified
	P62937	PPIA_HUMAN	Peptidyl-prolyl cis-trans isomerase A (PPIase A)	Not classified
	P23470	PTPRG_HUMAN	Receptor-type tyrosine-protein phosphatase gamma	Not classified
	Q13332	PTPRS_HUMAN	Receptor-type tyrosine-protein phosphatase S	Not classified
	Q99969	RARR2_HUMAN	Retinoic acid receptor responder protein 2 (Chemerin)	Not classified
	P0DJI8	SAA1_HUMAN	Serum amyloid A-1 protein	Not classified
	P05060	SCG1_HUMAN	Secretogranin-1 (Chromogranin-B)	Not classified
	Q9H299	SH3L3_HUMAN	SH3 domain-binding glutamic acid-rich-like protein 3	Not classified
	O14773	TPP1_HUMAN	Tripeptidyl-peptidase 1 (TPP-1)	Not classified
	P63313	TYB10_HUMAN	Thymosin beta-10	Not classified
	P08670	VIME_HUMAN	Vimentin	Not classified
	Q9Y279	VSIG4_HUMAN	V-set and immunoglobulin domain-containing protein 4	Not classified
	A6NLU5	VTM2B_HUMAN	V-set and transmembrane domain-containing protein 2B	Not classified
